# Genome-scale chromatin interaction dynamic measurements for key components of the RNA Pol II general transcription machinery

**DOI:** 10.1101/2023.07.25.550532

**Authors:** Kristyna Kupkova, Savera J. Shetty, Elizabeth A. Hoffman, Stefan Bekiranov, David T. Auble

## Abstract

**Background:** A great deal of work has revealed in structural detail the components of the machinery responsible for mRNA gene transcription initiation. These include the general transcription factors (GTFs), which assemble at promoters along with RNA Polymerase II (Pol II) to form a preinitiation complex (PIC) aided by the activities of cofactors and site-specific transcription factors (TFs). However, less well understood are the *in vivo* PIC assembly pathways and their kinetics, an understanding of which is vital for determining on a mechanistic level how rates of *in vivo* RNA synthesis are established and how cofactors and TFs impact them.

**Results:** We used competition ChIP to obtain genome-scale estimates of the residence times for five GTFs: TBP, TFIIA, TFIIB, TFIIE and TFIIF in budding yeast. While many GTF-chromatin interactions were short-lived (< 1 min), there were numerous interactions with residence times in the several minutes range. Sets of genes with a shared function also shared similar patterns of GTF kinetic behavior. TFIIE, a GTF that enters the PIC late in the assembly process, had residence times correlated with RNA synthesis rates.

**Conclusions:** The datasets and results reported here provide kinetic information for most of the Pol II-driven genes in this organism and therefore offer a rich resource for exploring the mechanistic relationships between PIC assembly, gene regulation, and transcription. The relationships between gene function and GTF dynamics suggest that shared sets of TFs tune PIC assembly kinetics to ensure appropriate levels of expression.
