## Additional file 2 for "Genome-scale chromatin interaction dynamic measurements for key components of the RNA Pol II general transcription machinery"

### Sheet: residence_times_all
Table S1. Quantified Western blots: HA/Myc ratios normalized to 0-1
target	time [min]	HA/Myc ratio	HA/Myc ratio: sd
TBP	0	0	0
TBP	10	0	0
TBP	20	0.0668815	0.0379045
TBP	25	0.188193	0.00369039
TBP	30	0.392759	0.0469936
TBP	40	0.702039	0.0563013
TBP	60	0.93478	0.0847086
TBP	90	1.08697	0.0492012
TBP	120	1	0
TFIIA	0	0	0
TFIIA	10	0	0
TFIIA	20	0.00807255	0.0257986
TFIIA	25	0.0418145	0.0277556
TFIIA	30	0.134599	0.0247862
TFIIA	40	0.236475	0.10528
TFIIA	60	0.443316	0.132881
TFIIA	90	0.908601	0.11547
TFIIA	120	1	0.0487681
TFIIB	0	0	0
TFIIB	10	0.00550334	0.00429638
TFIIB	20	0.0248522	0.00805957
TFIIB	25	0.122604	0.00461712
TFIIB	30	0.234405	0.092351
TFIIB	40	0.373566	0.0621265
TFIIB	60	0.823672	0.0371052
TFIIB	90	1.0363	0.0964767
TFIIB	120	1	0.100303
TFIIF	0	0	0
TFIIF	10	0.00387406	0.00608793
TFIIF	20	0.00472955	0.00303173
TFIIF	25	0.0128585	0.00733912
TFIIF	30	0.053174	0.0907552
TFIIF	40	0.441222	0.408982
TFIIF	60	0.872911	0.128567
TFIIF	90	0.978397	0.218947
TFIIF	120	1	0.30305
TFIIE	0	0	0
TFIIE	10	0.00404041	0.00856159
TFIIE	20	0.130586	0.0441186
TFIIE	25	0.211741	0.0416412
TFIIE	30	0.308296	0.0434379
TFIIE	40	0.466107	0.0282444
TFIIE	60	0.733978	0.0949164
TFIIE	90	0.964857	0.015709
TFIIE	120	1	0.0197097
