## Additional file 5 for "Genome-scale chromatin interaction dynamic measurements for key components of the RNA Pol II general transcription machinery"

### Sheet: heatmapClusters
Table S4. Heatmap clusters
cluster	gene
1	snR13
1	YJL191W
1	YOR369C
1	YDR077W
1	YLR061W
1	YAL038W
1	YPL081W
1	snR35
1	YBR189W
1	YBL027W
1	YER117W
1	YNL162W
1	YML051W
1	YHL001W
1	YDR172W
1	YPL080C
1	YLR344W
1	YJR145C
1	YHR021C
1	YBR191W
1	YML073C
1	YOL121C
1	YGR085C
1	YDR025W
1	YDR471W
1	YOR063W
1	YFR031C-A
1	YDR500C
1	YBL087C
1	YNL069C
1	YEL054C
1	YKR094C
1	YIL018W
1	YLR197W
1	YOL120C
1	YIL148W
1	YNL302C
1	YNL096C
1	YKL180W
1	YOR293W
1	YGR214W
1	YPL090C
1	YJR077C
1	YDR450W
1	YBL071C-B
1	YBR181C
1	YER053C-A
1	YER074W
1	YLR448W
1	YHR036W
1	YOR294W
1	YLL009C
1	YOR315W
1	YIL158W
1	YNR053C
1	YOR078W
1	YMR058W
1	YMR057C
1	YNL255C
1	YJR014W
1	YGR185C
1	YLR051C
1	YOL076W
1	YLR052W
1	snR5
1	YNL209W
1	YDR012W
1	YLR364C-A
1	YLL045C
1	snR69
1	snR68
1	YIL134C-A
1	YPR043W
1	YLR029C
1	YDR127W
1	YOL139C
1	YFR033C
1	YNR067C
1	snR49
1	YPL198W
1	YIL069C
1	YPL249C-A
1	YLR441C
1	YLR048W
1	snR41
1	YHL033C
1	YPR132W
1	YBR084C-A
1	YGL188C-A
1	YGL103W
1	YMR242W-A
1	YHR072W-A
1	YLR264W
1	YFL034C-A
1	YOR101W
1	snR57
1	YKR057W
1	YBL024W
1	YOR133W
2	YMR195W
2	YPR036W-A
2	YDR320W-B
2	snR64
2	YIL105C
2	YBR036C
2	YDR463W
2	YJL055W
2	YML117W
2	YBR016W
2	YKL031W
2	YER120W
2	YER119C
2	YOR332W
2	YNR046W
2	YLR204W
2	YLR203C
2	YBR230W-A
2	YNL097W-A
2	YHR199C-A
2	YAL010C
2	YAL009W
2	YIL155C
2	YBR126C
2	YBR126W-A
2	YAR019C
2	YFL021W
2	YOR215C
2	YPR106W
2	YIL100W
2	YJR066W
2	YJR065C
2	YKR032W
2	YJL183W
2	YDR511W
2	YOR382W
2	YPR055W
2	YAL041W
2	YMR149W
2	YMR116C
2	YDR174W
2	YHR116W
2	YKL213C
2	YLR008C
2	YMR024W
2	YPL183C
2	YLR130C
2	YMR230W
2	YFL038C
2	YOR025W
2	YOL062C
2	YOL061W
2	YHR208W
2	YKL012W
2	YKL013C
2	YDR418W
2	YGL147C
2	YDR188W
2	YDR447C
2	YLR193C
2	YER145C
2	YDL167C
2	YCR053W
2	YLR438C-A
2	YDR091C
2	YER056C-A
2	YHR183W
2	YLR056W
2	YCL005W
2	YIL094C
2	YML126C
2	YIL035C
2	YPL028W
2	YGR167W
2	YOR359W
2	YHR064C
2	YLR060W
2	YLR059C
2	YBR079C
2	YJL123C
2	YKL063C
2	YPL279C
2	YHR163W
2	YMR309C
2	YJL063C
2	YJL062W-A
2	YBR175W
2	YBR173C
2	YAL043C
2	YAL042W
2	YJL077C
2	YJL076W
2	YPR023C
2	YDL208W
2	YNL248C
2	YNL247W
2	YMR235C
2	YMR236W
2	YLR095C
2	YOR310C
2	YDR429C
2	YOL004W
2	YML022W
2	YNR022C
2	YDL131W
2	YGR063C
2	snR85
2	YIR011C
2	YIR012W
2	YKL196C
2	YKL195W
2	YOR172W
2	YLR375W
2	YLR066W
2	YLR208W
2	YGL022W
2	YNL071W
2	YDR462W
2	YLR291C
2	YDR392W
2	YER130C
2	YMR027W
2	YLR357W
2	YIL041W
2	YIL042C
2	YKR007W
2	YKR006C
2	YBR205W
2	YJL051W
2	YMR202W
2	YDR476C
2	YFL066C
2	YPL015C
2	YOL067C
2	YGL247W
2	YHR190W
2	YGR200C
2	YGL220W
2	YFR004W
2	YBL006C
2	YDL226C
2	YHR101C
2	YLR402W
2	YLR437C
2	YER032W
2	YER031C
2	YMR262W
2	YPL128C
2	YEL065W
2	YER088C
2	YKR048C
2	YLR137W
2	YGL026C
3	YBR005W
3	YIL034C
3	YGL086W
3	YLR094C
3	YGL087C
3	YOR353C
3	YNL267W
3	YBR004C
3	YHL034C
3	YOR275C
3	YOR276W
3	YKL090W
3	YOR239W
3	YKL010C
3	YLR268W
3	YER133W
3	YML012C-A
3	YML012W
3	YPR151C
3	YBL051C
3	YBL050W
3	YHL020C
3	YML129C
3	YGR284C
3	YER141W
3	YAR018C
3	YOR257W
3	YML004C
3	YOR231W
3	YPR046W
3	YPR045C
3	YEL002C
3	YBL058W
3	YOR007C
3	YJR010C-A
3	YER025W
3	YDR494W
3	YPR052C
3	YPL109C
3	YOR141C
3	YFL049W
3	YKL091C
3	YMR008C
3	YGL127C
3	YGR175C
3	YHR104W
3	YNL098C
3	YCL052C
3	YDR002W
3	YHR201C
3	YJR093C
3	YER134C
3	YBR193C
3	YPL228W
3	YNL160W
3	YJR113C
3	YGL058W
3	YOR317W
3	YIL049W
3	YPR016C
3	YAL012W
3	YCR036W
3	YNR059W
3	YPL114W
3	YIL102C-A
3	YLR278C
3	YLR279W
3	YKR067W
3	YKR080W
3	YOR250C
3	YDR318W
3	YAL007C
3	YCL049C
3	YDR178W
3	YCL057W
3	YCL057C-A
3	YGL040C
3	YHL027W
3	YBR052C
3	YHR039C
3	YJL166W
3	YMR104C
3	YHL029C
3	YAR002C-A
3	YER035W
3	YGR106C
3	YJR117W
3	YOR311C
3	YDL240C-A
3	YOL146W
3	YEL040W
3	YOR204W
3	YHR039C-A
3	YAL056W
3	YDL159W
3	YGL092W
3	YDR201W
3	YLR410W
3	YCL050C
3	YPR191W
3	YCL008C
3	YCL005W-A
3	YHR018C
3	YDR158W
3	YIL145C
3	YHR089C
3	YJL035C
3	YJL034W
3	YNR052C
3	YMR200W
3	YNL081C
3	YBR166C
3	YAL023C
3	YDR308C
3	YNL131W
3	YOR329C
3	YPL064C
3	YBR067C
3	YGL207W
3	YDL049C
3	YDL198C
3	YBL040C
3	YJL091C
4	YOL090W
4	YLR083C
4	YFL045C
4	YKL085W
4	YER077C
4	YGR279C
4	YER171W
4	YPL026C
4	YGR203W
4	YDR341C
4	YPR020W
4	YDL074C
4	YEL006W
4	YOL145C
4	YDR143C
4	YPR137W
4	YKL204W
4	YJL008C
4	YBR025C
4	YDR441C
4	YGR282C
4	YHR065C
4	YPL271W
4	YGR257C
4	YPL106C
4	YLR372W
4	YML087C
4	YDL192W
4	YMR125W
4	YDL212W
4	YOR136W
4	YPL210C
4	YLR107W
4	YPL188W
4	YPR010C-A
4	YMR091C
4	YBR172C
4	YBR251W
4	YMR186W
4	YGR183C
4	YLR395C
4	YOR027W
4	YOL077W-A
4	YDR035W
4	YGR169C-A
4	YLL018C
4	YGR128C
4	YPL176C
4	YLR192C
4	YNL015W
4	YKL179C
4	YDR381W
4	YOR262W
4	YOR261C
4	YFL039C
4	YBR102C
4	YFL010C
4	YJR137C
4	YBR196C-A
4	YEL031W
4	YDR529C
4	YDL181W
4	snR3
4	YBR146W
4	YJR006W
4	YBR069C
4	YNL281W
4	YOR122C
4	YLR396C
4	YKR061W
4	YPL178W
4	YER165W
4	YOR376W
4	YOR350C
4	YJR051W
4	YPR149W
4	YLR429W
4	YDR155C
4	YMR258C
4	YDR050C
4	YJL154C
4	YGR055W
4	YDR277C
4	YDR373W
4	snR19
4	YGR054W
4	YKL060C
4	YML130C
4	YEL014C
4	YOL159C-A
4	YPR041W
4	YNL110C
4	YBR203W
4	YGL009C
4	YLR064W
4	YOR302W
4	YLR418C
4	YIL070C
4	YKL029C
4	YNL301C
4	YOR145C
4	YDR432W
4	YDL116W
4	YPL078C
4	snR36
4	snR33
4	YMR306C-A
4	YGR211W
4	YMR203W
4	YKL106C-A
4	YOR033C
4	YKL155C
4	YKR043C
4	YOR210W
4	YLR045C
4	YKR071C
4	YJL197W
4	YJL110C
4	YLR242C
4	YBR283C
4	YDR469W
4	YIL078W
4	YDR493W
4	YDR009W
4	YBL038W
4	YLR304C
4	YKL077W
4	YNR018W
4	YOR001W
4	YPL162C
4	YDR153C
4	YDR272W
4	YLR292C
4	YGL245W
4	YKL119C
4	YIL142W
4	YGL097W
4	YDL175C
4	YDR004W
4	YPR083W
4	YDR159W
4	YCR093W
4	YMR260C
4	YGL002W
4	YJR003C
4	YBR101C
4	YPR163C
4	YIL143C
4	YNL001W
4	YLR120W-A
4	YJL026W
4	YJL027C
4	YDL148C
4	YDL147W
4	YKL067W
4	snR161
4	YBR198C
4	YBR162W-A
4	YBR199W
4	YDL007W
4	YML081C-A
4	YLR376C
4	YBR077C
4	YPR108W
4	YEL005C
4	YDL238C
4	YER029C
4	YER030W
4	YDL237W
4	YNL138W
4	YBR034C
4	YDR071C
4	YFR010W
4	YDR194C
4	YKL079W
4	YKR016W
4	YML007C-A
4	YDR357C
4	YJL012C
4	YKL138C
4	YKL137W
4	YDR296W
4	YHR033W
4	YOR045W
4	YBR202W
4	YLR421C
4	YOR018W
4	YLR199C
4	YLR200W
4	YBR171W
4	YBR170C
4	YGL077C
4	YOL059W
4	YCR059C
4	YCR060W
4	YGR061C
4	YAL053W
4	YOL013C
4	YBR160W
4	YPL259C
4	YPL051W
4	YDR106W
4	YOR132W
4	YDR177W
4	YER021W
4	YBR245C
4	YNL100W
4	YNR054C
4	YPL231W
4	YPR051W
4	YBR264C
4	YPL173W
4	YDR138W
4	YBR165W
4	YDL086W
4	YLR309C
4	YJR008W
4	YDR513W
4	YNL287W
4	YKR065C
4	YNL091W
4	YFL022C
4	YNL070W
4	YPL265W
4	YBR095C
4	YAR027W
4	YMR222C
4	YER070W
4	YGR253C
4	YDL064W
4	YDR254W
4	YDR245W
4	YMR071C
4	YMR072W
4	YDR304C
4	YOR192C-C
5	YPR158W
5	YNL004W
5	YNL268W
5	YKL080W
5	YMR315W
5	YER162C
5	YOL032W
5	YFL001W
5	YNL122C
5	YMR314W
5	YER113C
5	YKL190W
5	YPL123C
5	YKR075C
5	YJL102W
5	YHL025W
5	YKL100C
5	YHL035C
5	YKL058W
5	YNL149C
5	YER017C
5	YNL272C
5	YOR031W
5	YJL171C
5	YDR016C
5	YMR311C
5	YJL173C
5	YPL092W
5	YKL207W
5	YJL030W
5	YIL144W
5	YIL084C
5	YGL080W
5	YBL068W
5	YNL313C
5	YPR088C
5	YPR089W
5	YDR238C
5	YLR151C
5	YML062C
5	YEL015W
5	YLR071C
5	YPL118W
5	YLR369W
5	YPR148C
5	YHR133C
5	YHR134W
5	YMR220W
5	YJR083C
5	YKR011C
5	YLR345W
5	YGR048W
5	YNR032C-A
5	YNR033W
5	YOR113W
5	YDL046W
5	YJR108W
5	YKR101W
5	YIL075C
5	YOR080W
5	YOR079C
5	YGL020C
5	YHR016C
5	YHR017W
5	YJR135W-A
5	YHR011W
5	YAL016W
5	YER004W
5	YPR174C
5	YPR010C
5	YJR075W
5	YCL017C
5	YOR138C
5	YGL162W
5	YOR089C
5	YGR174C
5	YKL023C-A
5	YPL260W
5	YKL023W
5	YML069W
5	YGL047W
5	YGL048C
5	YGR156W
5	YPL195W
5	YPR029C
5	YGR009C
5	YCR052W
5	YCL010C
5	YIL098C
5	YIL097W
5	YDL029W
5	YOR362C
5	YCR046C
5	YDL106C
5	YOR216C
5	YGR181W
5	YER027C
5	YPL022W
5	YPL170W
5	YGR275W
5	YGR274C
5	YOR304C-A
5	YDR294C
5	YIL033C
5	YMR140W
5	YIL117C
5	YLR007W
5	YMR036C
5	YHL037C
5	YKR035W-A
5	YFR034C
5	YMR295C
5	YFR034W-A
5	YKL205W
5	YKL206C
5	YOR305W
5	YGR132C
5	YOL008W
5	YDR246W
5	YBR108W
5	YGL141W
5	YKL197C
5	YMR167W
5	YOR124C
5	YKR023W
5	YPL071C
5	YGL228W
5	YKL171W
5	YKR018C
5	YOL009C
6	YIL006W
6	YOR097C
6	YEL018W
6	YKR054C
6	YDR288W
6	YDR479C
6	YDR051C
6	YAL039C
6	YKR085C
6	YKR086W
6	YJR141W
6	YMR161W
6	YOR073W
6	YGL226C-A
6	YGL226W
6	YOR030W
6	YNL040W
6	YDR415C
6	YMR044W
6	YAL054C
6	YFL041W
6	YOR297C
6	YDR139C
6	YDR140W
6	YNL059C
6	YMR021C
6	YMR022W
6	YIR034C
6	YMR099C
6	YOR026W
6	YMR115W
6	YDL207W
6	YNL099C
6	YGR161C-D
6	YNL314W
6	YMR114C
6	YNL315C
6	YML110C
6	YGR113W
6	YDR108W
6	YOR179C
6	YER015W
6	YER104W
6	YML045W-A
6	YPL009C
6	YOL011W
6	YHR118C
6	YGR038C-A
6	YLR117C
6	YOR266W
6	YGL238W
6	YML001W
6	YMR221C
6	YLR084C
6	YNL262W
6	YBR293W
6	YJL217W
6	YGR007W
6	YHR091C
6	YNR009W
6	YMR029C
6	YDR244W
6	YEL021W
6	YKL157W
6	YGL093W
6	YLR241W
6	YOL137W
6	YDR536W
6	YNL284C-A
6	YBR223C
6	YKL216W
6	YMR226C
6	YDL155W
6	YJR144W
6	YJR143C
6	YKR092C
6	YDR487C
6	YNR043W
6	YPL207W
6	YNR041C
6	YKL005C
6	YPR091C
6	YLR116W
6	YPL134C
6	YDR142C
6	YNL228W
6	YCR071C
6	YBR192W
6	YLR172C
6	YJR032W
6	YER074W-A
6	YJR088C
6	YMR012W
6	YMR060C
6	YIR031C
6	YJR092W
6	YIL002W-A
6	YJR091C
6	YGR121W-A
6	YPR082C
6	YNR035C
6	YBL015W
6	YMR061W
6	YDR337W
6	YFR041C
6	YNR020C
6	YGL225W
6	YGR071C
6	YHR090C
6	YDR063W
6	YBR289W
6	YIL115C
6	YGL016W
6	YJL111W
6	YCR020C-A
6	YEL037C
6	YGR142W
6	YBR061C
6	YKL057C
6	YLR275W
6	YGR120C
6	YNL186W
6	YMR192W
6	YNR021W
6	YLR171W
6	YMR246W
6	YBR279W
6	YDR215C
6	YNL020C
6	YDR212W
6	YJL015C
6	YDR333C
6	YDL202W
6	YDR457W
6	YDR039C
6	YPL169C
6	YNL252C
6	YML094W
6	YMR078C
6	YMR079W
6	YER183C
6	YDL128W
6	YMR172W
6	YIL068C
6	YJL023C
6	YGL186C
6	YJL041W
6	YML092C
6	YPL225W
6	YNR075W
6	YPR001W
6	YGL134W
6	YNL206C
6	YEL056W
6	YNL189W
6	YER024W
6	YDR445C
6	YBL107W-A
6	YCR043C
6	YJL155C
6	YOR191W
6	YDL088C
6	YDR378C
6	YBR269C
6	YJL061W
6	YJR040W
6	YGL043W
6	YLR426W
6	YLR359W
6	YOR301W
6	YMR193W
6	YLR146W-A
6	YDR038C
6	YML039W
6	YGR024C
6	YDR314C
6	YDR167W
6	YGR172C
6	YLR442C
6	YKL069W
6	YDR514C
6	YNR045W
6	YBL046W
6	YDL111C
6	YML105C
6	YJR060W
6	YAL031C
6	YAL030W
6	YDR115W
6	YJL118W
6	YDR329C
6	YDR330W
6	YDL135C
6	YPR012W
6	YKL135C
6	YDR315C
6	YDR316W
6	YCL011C
6	YKR082W
6	YMR318C
6	YMR276W
6	YKR014C
6	YAL002W
6	YGR099W
7	YKL145W
7	YLR020C
7	YAL032C
7	YHL024W
7	YCR094W
7	YGL010W
7	YGL011C
7	YJL004C
7	YKR001C
7	YDL056W
7	YFR050C
7	YBL033C
7	YML125C
7	YKL215C
7	YFL052W
7	YOL100W
7	YMR264W
7	YDR031W
7	YGR252W
7	YPR178W
7	YGR035W-A
7	YLR033W
7	YNL284C
7	YGR194C
7	YPR155C
7	YDR327W
7	YBR058C-A
7	YLL001W
7	YGR244C
7	YML114C
7	YBR255C-A
7	YDR405W
7	YBR287W
7	YPL172C
7	YOR202W
7	YOR038C
7	YPL104W
7	YOR201C
7	YHR061C
7	YPL105C
7	YPL084W
7	YJL062W
7	YCR097W
7	YGL200C
7	YGL198W
7	YLR225C
7	YGR006W
7	YGR125W
7	YLL023C
7	YDR067C
7	YER063W
7	YDR068W
7	YPL213W
7	YBR059C
7	YOL129W
7	YGR021W
7	YGR020C
7	YNL125C
7	YGR127W
7	YCR023C
7	YMR080C
7	YJL104W
7	YGR116W
7	YNL213C
7	YLR147C
7	YOR157C
7	YJR064W
7	YHR059W
7	YML084W
7	YNL053W
7	YHR058C
7	YMR005W
7	YPR002W
7	YMR293C
7	YHR006W
7	YPR004C
7	YGL131C
7	YCR037C
7	YPL053C
7	YCR003W
7	YJR005W
7	YER121W
7	YMR300C
7	YDR458C
7	YNL097C
7	YPL031C
7	YER176W
7	YCR002C
7	YDR434W
7	YBR125C
7	YMR038C
7	YEL072W
7	YLR449W
7	YGR215W
7	YOR181W
7	YCR095C
7	YMR076C
7	YEL061C
7	YDR010C
7	YDL099W
7	YIR022W
7	YER026C
7	YDR129C
7	YDL100C
7	YCR009C
7	YKR013W
7	YKL117W
7	YDL002C
7	YNL177C
7	YGR135W
7	YHR027C
7	YDL092W
7	YDR261C-D
7	YLR026C
7	YCR028C
7	YDR003W
7	YLL043W
7	YNL138W-A
7	YMR294W
7	YEL051W
7	YOR158W
7	YOR060C
7	YBR129C
7	YBR159W
7	YDR185C
7	YDR350C
7	YKL125W
7	YGL252C
7	YGL203C
7	YML077W
7	YNL010W
7	YDR079C-A
7	YDR409W
7	YGL222C
7	YOR390W
7	YPL219W
7	YDR092W
7	YFL013C
7	YGL137W
7	YDR005C
7	YBL007C
7	YNL217W
7	YBR022W
7	YJL067W
7	YGR296W
7	YOR036W
7	YOR035C
7	YHR195W
7	YOL108C
7	YMR228W
7	YCR044C
7	YPL268W
7	YLR182W
7	YMR280C
7	YLL040C
7	YBR234C
7	YGL242C
7	YDL233W
7	YJL172W
7	YBR273C
7	YFR024C-A
7	YJL020C
7	YBR139W
7	YHR209W
7	YEL052W
7	YDR375C
7	YMR019W
7	YBR229C
7	YGL237C
7	YBR038W
7	YJR139C
7	YCR073W-A
7	YLR260W
7	YBL011W
7	YMR048W
7	YNL223W
7	YPR006C
7	YGR015C
7	YGR016W
7	YMR011W
7	YDR287W
7	YKR095W
7	YNR008W
7	YIR010W
7	YCL001W
7	YER142C
7	YER143W
7	YCL002C
7	YKR077W
7	YGR141W
7	YDR313C
7	YKL167C
7	YLR011W
7	YGL073W
7	YPR101W
7	YPR037C
7	YBL078C
7	YBL077W
7	YDR255C
7	YOR357C
7	YOL089C
7	YBL084C
7	YJL202C
7	YOR185C
7	YGR168C
7	YEL041W
7	YGR223C
7	YNL134C
7	YJL099W
7	YBR043C
7	YIR025W
7	YPL283C
7	YPR180W
7	YPR040W
7	YJL201W
7	YHR121W
7	YBL085W
7	YER080W
7	YAL013W
7	YLR425W
7	YGL109W
7	YFL005W
7	YAL014C
7	YHR123W
7	YGR220C
7	YPL180W
7	YBL059W
7	YKL128C
7	YDR371W
7	YDR370C
7	YDR171W
7	YLL006W
7	YBL059C-A
7	YDL178W
7	YMR197C
7	YKR008W
7	YKL142W
7	YDR197W
7	YDR196C
7	YNL157W
7	YJR013W
7	YNL003C
7	YDL142C
7	YPL139C
7	YGL244W
7	YDR328C
7	YDR168W
7	YHR074W
7	YNL208W
7	YOL038C-A
7	YDR204W
7	YML124C
7	YKL193C
7	YGL006W-A
7	YPL001W
7	YOL038W
7	YMR270C
7	YDR343C
7	YNL216W
7	YKR087C
7	YCR051W
7	YER112W
7	YDR081C
7	YDR319C
7	YGL012W
7	YGL219C
7	YER151C
7	YMR064W
7	YDR098C-B
7	YMR266W
7	YMR285C
7	YBL022C
7	YBR221W-A
7	YDR208W
7	YIR037W
7	YDR388W
7	YPL166W
7	YKR029C
7	YDR041W
7	YKL002W
7	YKL003C
7	YGR083C
7	YGR295C
7	YDR532C
7	YBL102W
7	YIL043C
7	YNL173C
7	YFL047W
7	YAR007C
7	YFL025C
7	YDR426C
7	YDR427W
7	YBR088C
7	YHR145C
8	YGL129C
8	YNR006W
8	YHR167W
8	YNL305C
8	YCL028W
8	YDR100W
8	YHR057C
8	YGR101W
8	YDL144C
8	YDL143W
8	YJL210W
8	YHR019C
8	YPR193C
8	YJR100C
8	YPR030W
8	YHR072W
8	YBR023C
8	YPL091W
8	YNL293W
8	YGR204W
8	YKL007W
8	YGR056W
8	YIL065C
8	YIL064W
8	YKL129C
8	YEL043W
8	YPL186C
8	YPL152W
8	YOR291W
8	YBR236C
8	YBR015C
8	YFL042C
8	YER155C
8	YER078W-A
8	YNL275W
8	YFR037C
8	YDL193W
8	YGR111W
8	YER087C-B
8	YER019W
8	YHR198C
8	YLR361C
8	YOR069W
8	YFL030W
9	YDL113C
9	YOR155C
9	YOL042W
9	YIL112W
9	YPL040C
9	YMR282C
9	YAR042W
9	YOL114C
9	YOR189W
9	YOL122C
9	YDL174C
9	YPL107W
9	YAL044C
9	YCR091W
9	YGL035C
9	YFL044C
9	YMR082C
9	YKL025C
9	YMR087W
9	YDR182W
9	YOR076C
9	YKR017C
9	YKR021W
9	YNL241C
9	YLL061W
9	YGR207C
9	YBR282W
9	YOR128C
9	YOL023W
9	YHL021C
9	YKL087C
9	YJR126C
9	YNL242W
9	YBL064C
9	YJL053W
9	YJL057C
9	YDL108W
9	YLR201C
9	YDL022W
9	YNR047W
10	YJR009C
10	YML059C
10	YBR286W
10	YFR053C
10	YHR008C
10	YDR502C
10	YPL004C
10	YLR069C
10	YHR132W-A
10	YPL075W
10	YLR297W
10	YNR029C
10	YGL062W
10	YLR093C
10	YHR097C
10	YGR180C
10	YOR220W
10	YOL117W
10	YBR169C
10	YBR216C
10	YOR093C
10	YKL047W
10	YIR004W
10	YDR227W
10	YKR089C
10	YOR017W
10	YDL185W
10	YFL036W
10	YKL124W
10	YMR267W
10	YDR079W
10	YNL322C
10	YBR044C
10	YNL032W
10	YNL159C
10	YNL158W
10	YDR210W-A
10	YJR125C
10	YNL290W
10	YIL088C
10	YDL027C
10	YOR109W
10	YKL062W
10	YAR015W
10	YMR053C
10	YJR021C
10	YDR485C
10	YBR026C
10	YLR398C
10	YHR028C
10	YKL130C
10	YDL215C
10	YNL297C
10	YGL181W
10	YBR111W-A
10	YBR111C
10	YJR067C
10	YJR068W
10	YNL083W
10	YOL049W
10	YNL084C
10	YGL231C
10	YPR168W
10	YPL257W
10	YDL045W-A
10	YDR032C
10	YOL148C
10	YGR136W
10	YLR109W
10	YKR047W
10	YKR046C
10	YPL203W
10	YGR281W
10	YPR036W
10	YBL101C
10	YBL100W-C
10	YOL048C
10	YEL011W
10	YKR058W
10	YOR066W
10	YML048W
10	YML049C
10	YLR097C
10	YJR080C
10	YER182W
10	YDL110C
10	YBL091C
10	YBL090W
10	YHR155W
10	YBR278W
10	YGL151W
10	YGL152C
10	YIL029C
10	YDL048C
