## Additional file 6 for "Genome-scale chromatin interaction dynamic measurements for key components of the RNA Pol II general transcription machinery"

### Sheet: primers
Table S5. List of primers
factor	subunit	target	forward/reverse	primer 5’-3’
TBP	-	HisPGAL1-3HA	F	TGGACTATAAGATCGGGGGAAAGATAACACATAAGAAATAAAACgaattcgagctcgtttaaac
TBP	-	HisPGAL1-3HA	R	TCTTGTTTGCCTCTTTAAACTCCTTTAAACGTTCCTCATCGGCgcactgagcagc gtaatctg
TBP	-	N-Lox- 9xMyc	F	TTCTAGTCCAACATAAACAGGTGTATCAAGAGAAACTTTTTTAATTatgtgcaggtcgacaacccttaat
TBP	-	N-Lox-9xmyc	R	ACACTATCTTGTTTGCCTCTTTAAACTCCTTTAAACGTTCCTCATCGGCgcggccgcataggccact
TFIIA	TOA1	HisPGAL1-3HA	F	CAAATAACAAGGTGGATAAAGCCATACGGCATATTATCGgaattcgagctcgtttaaac
TFIIA	TOA1	HisPGAL1-3HA	R	ACTCTACGATAATCTCGTACACTCTGCTGGCCTCTGCATTCGAgcactgagcagcgtaatctg
TFIIA	TOA2	PGAL1-TRP	F	GTATTGCCGGGTAAGCTAATTTTACTAATAACAATATTTTagaattcgagctcgtttaac
TFIIA	TOA2	PGAL1-TRP	R	TACTTCTACGATATAATTCGTAATACCCGGGTACTGCCATtttgagatccgggtttt
TFIIA	TOA1	N-Lox-9XMyc	F	CACAAATCAAGGCCATACACAAGGGACATCGTTGGATatgtgcaggtcgacaacccttaat
TFIIA	TOA1	N-Lox-9XMyc	R	AGACTCTACGATAATCTCGTACACTCTGCTGGCCTCTGCATTCGAgcggccgcataggccact
TFIIB	-	HisPGAL1-3HA	F	AAAGTGAAGAGAATAATCATCACTTATAAAGACAACTTAATAGACGgaattcgagctcgtttaaac
TFIIB	-	HisPGAL1-3HA	R	AGGACCCCTTCTTCCTGCTCTTTTATCTATGCTCTCCCTAGTgcactgagcagcgtaatctg
TFIIB	-	N-lox-9xMyc	F	GATCCAGT GATAGAGAAG GGGAGAAGTA GATACGCAGAatgtgcaggtcgacaacccttaat
TFIIB	-	N-Lox-9xmyc	R	ATTAGGACCCCTTCTTCCTGCTCTTTTATCTATGCTCTCCCTAGTgcggccgcataggccact
TFIIE	TFA1	HisPGAL1-3HA	F	ACGCGAAACATATGAGAAATTTTTCTAACTTTTCTTCCTTCGTTAAGgaattcgagctcgtttaaac
TFIIE	TFA1	HisPGAL1-3HA	R	GAACTTTAAAAGATTTTTCACAATATCATCTATAGGTCTATCgcactgagcagcgtaatctg
TFIIE	TFA2	PGAL1-TRP	F	AAGTTCACTTACGAATCAGGGCAAAAGAGCTAATAAGAAGTGAACTagaattcgagctcgtttaac
TFIIE	TFA2	PGAL1-TRP	R	AGCGTTCAAATTAGCCAGTAGAGGGTCCCTGTTTTTACTCATtttgagatccgggtttt
TFIIE	TFA1	N-lox-9xMyc	F	ATAGAAAACTACTGGAAGCAGCTGCTGCAGTGAGTAGAGTatgtgcaggtcgacaacccttaat
TFIIE	TFA1	N-Lox-9xmyc	R	GACGAACTTTAAAAGATTTTTCACAATATCATCTATAGGTCTATCgcggccgcataggccact
TFIIF	TFG2	HisPGAL1-3HA	F	TCAGGCTTGAAATTAGAAGAATAAGACATATGCTGTTGGCTTgaatttcgagctcgtttaaac
TFIIF	TFG2	HisPGAL1-3HA	R	GGAATTATTAGAAAGTGCTGGTGCCCCTGCTGAACCACTGCTgcactgagcagcgtaatctg
TFIIF	TFG1	PGAL1-TRP	F	TGATAAAATAAAAATTATGATAGTAAGAAGTATGGATGGTagaattcgagctcgtttaac
TFIIF	TFG1	PGAL1-TRP	R	GACCTCCCCCGTTTCTACTGCCTGGTGGATTGGCGTCTGGACATtttgagatccgggtttt
TFIIF	TFG2	N-Lox-9XMYC	F	CAATATTAAGAGTAAAATAGAAGACCAACTTAACACCatgtgcaggtcgacaacccttaa
TFIIF	TFG2	N-Lox-9XMYC	R	GGAATTATTAGAAAGTGCTGGTGCCCCTGCTGAACCACTGCTgcggccgcataggccact
