## Additional file 7 for "Genome-scale chromatin interaction dynamic measurements for key components of the RNA Pol II general transcription machinery"

### Sheet: Sheet1
Table S6. Hill model fits to HA/Myc Western blot data for turnover model
factor	XP value	XP standard error	XP t-statistic	XP p-value	t1/2ind value [min]	t1/2ind standard error [min]	t1/2ind t-statistic	t1/2ind p-value	Hill coeff n
TBP	1.06	0.02	44.76	7.3e-10	34.74	0.91	38.01	2.3e-09	4
TFIIA	1.21	0.06	20.07	1.91e-07	67.42	3.48	19.35	2.46e-07	3
TFIIB	1.62	0.04	39.19	1.83e-09	44.25	1.32	33.48	5.5e-09	4
TFIIF	2.79	0.04	68.65	3.66e-11	41.71	0.56	73.93	2.18e-11	7
TFIIE	1.03	0.02	46.38	5.66e-10	41.54	1.16	35.69	3.52e-09	3
								s
