## Additional file 8 for "Genome-scale chromatin interaction dynamic measurements for key components of the RNA Pol II general transcription machinery"

### Sheet: Sheet1
Table S7. Accurate initial estimates of residence times for turnover model fits: t1/2^0 [min] = b0 + b1 * (t1/2CC - t1/2ind) + b2 * (t1/2CC - t1/2ind)^2
factor	b0	b1	b2	b0 for (t1/2CC - t1/2ind) > 4 [min]	b1 for (t1/2CC - t1/2ind) > 4 [min]
TBP	0.082	0.608	0
TFIIA	0.201	0.607	0
TFIIB	0.454	0.575	0
TFIIF*	0.205	0.238	0.164	3.61	0.266
TFIIE	-0.037	0.629	0
*TFIIF t1/2 vs (t1/2CC - t1/2ind) plots displayed a quadratic relationship for (t1/2CC - t1/2ind) <= 4 min followed by a linear relationship for (t1/2CC - t1/2ind) > 4 min
